# Longitudinal cancer evolution from single cells

**DOI:** 10.1101/2020.01.14.906453

**Authors:** Daniele Ramazzotti, Fabrizio Angaroni, Davide Maspero, Gianluca Ascolani, Isabella Castiglioni, Rocco Piazza, Marco Antoniotti, Alex Graudenzi

## Abstract

The rise of longitudinal single-cell sequencing experiments on patient-derived cell cultures, xenografts and organoids is opening new opportunities to track cancer evolution in single tumors and to investigate intra-tumor heterogeneity. This is particularly relevant when assessing the efficacy of therapies over time on the clonal composition of a tumor and in the identification of resistant subclones.

We here introduce LACE (Longitudinal Analysis of Cancer Evolution), the first algorithmic framework that processes single-cell somatic mutation profiles from cancer samples collected at different time points and in distinct experimental settings, to produce longitudinal models of cancer evolution. Our approach solves a Boolean matrix factorization problem with phylogenetic constraints, by maximizing a weighted likelihood function computed on multiple time points, and we show with simulations that it outperforms state-of-the-art methods for both bulk and single-cell sequencing data.

Remarkably, as the results are robust with respect to high levels of data-specific errors, LACE can be employed to process single-cell mutational profiles as generated by calling variants from the increasingly available scRNA-seq data, thus obviating the need of relying on rarer and more expensive genome sequencing experiments. This also allows to investigate the relation between genomic clonal evolution and phenotype at the single-cell level.

To illustrate the capabilities of LACE, we show its application to a longitudinal scRNA-seq dataset of patient-derived xenografts of BRAF^V600E/K^ mutant melanomas, in which we characterize the impact of concurrent BRAF/MEK-inhibition on clonal evolution, also by showing that distinct genetic clones reveal different sensitivity to the therapy. Furthermore, the analysis of a longitudinal dataset of breast cancer PDXs from targeted scDNA-sequencing experiments delivers a high-resolution characterization of intra-tumor heterogeneity, also allowing the detection of a late de novo subclone.
