## Supplementary File 1 for "Longitudinal cancer evolution from single cells"

### Sheet: ANOVA  (all_timepoints) 
	ANOVA test on PDX MEL006
	List of differentially expressed genes among (sub)clones (all time points)
	ENSEMBL GENE ID	HFNC SYMBOL	GENE BIOTYPE	ANOVA FDR (p-value)	log2 fold-change (PRAME-MUT vs. PRAME-WT)
	ENSG00000185686	PRAME	protein_coding	0.00314274	0.710632
	ENSG00000109971	HSPA8	protein_coding	0.117134	0.27289
	ENSG00000254999	BRK1	protein_coding	0.117134	0.247535
	ENSG00000103490	PYCARD	protein_coding	0.147627	0.341981
	ENSG00000108349	CASC3	protein_coding	0.147627	0.325554
	ENSG00000127837	AAMP	protein_coding	0.147627	0.311184
	ENSG00000135506	OS9	protein_coding	0.147627	0.275765
	ENSG00000137161	CNPY3	protein_coding	0.147627	0.566785
	ENSG00000137547	MRPL15	protein_coding	0.147627	0.225561
	ENSG00000138029	HADHB	protein_coding	0.147627	0.315585
	ENSG00000143502	SUSD4	protein_coding	0.147627	-3.05912
	ENSG00000146426	TIAM2	protein_coding	0.147627	0.741633
	ENSG00000152128	TMEM163	protein_coding	0.147627	-2.10081
	ENSG00000165795	NDRG2	protein_coding	0.147627	0.467844
	ENSG00000179222	MAGED1	protein_coding	0.147627	0.451919
	ENSG00000212296	SNORD72	snoRNA	0.147627	-0.25827
	ENSG00000196502	SULT1A1	protein_coding	0.154837	0.29411
	ENSG00000167632	TRAPPC9	protein_coding	0.162983	0.421135
	ENSG00000115286	NDUFS7	protein_coding	0.170564	0.00692161
	ENSG00000022277	RTF2	protein_coding	0.173775	0.206042
	ENSG00000169714	CNBP	protein_coding	0.185315	0.116398

### Sheet: ANOVA (t_1)
	ANOVA test on PDX MEL006
	List of differentially expressed genes among (sub)clones (t_1 = day 4)
	ENSEMBL GENE ID	HFNC SYMBOL	GENE BIOTYPE	ANOVA FDR (p-value)	log2 fold-change (PRAME-MUT vs. PRAME-WT)
	ENSG00000113013	HSPA9	protein_coding	0.141995	0.90747
	ENSG00000136270	TBRG4	protein_coding	0.141995	1.68994

### Sheet: ANOVA (t_2)
	ANOVA test on PDX MEL006
	List of differentially expressed genes among (sub)clones (t_2 = day 28)
	ENSEMBL GENE ID	HFNC SYMBOL	GENE BIOTYPE	ANOVA FDR (p-value)	log2 fold-change (PRAME-MUT vs. PRAME-WT)
	ENSG00000137288	UQCC2	protein_coding	0.0153944	1.73366
	ENSG00000143387	CTSK	protein_coding	0.0153944	0.509856
	ENSG00000171634	BPTF	protein_coding	0.0153944	1.28333
	ENSG00000175061	SNHG29	lncRNA	0.0153944	0.71732
	ENSG00000185627	PSMD13	protein_coding	0.0153944	1.42466
	ENSG00000023516	AKAP11	protein_coding	0.0210414	-3.36555
	ENSG00000051596	THOC3	protein_coding	0.0210414	1.7282
	ENSG00000149136	SSRP1	protein_coding	0.0252216	1.38154
	ENSG00000164134	NAA15	protein_coding	0.0252216	1.22983
	ENSG00000156515	HK1	protein_coding	0.0281251	3.27055
	ENSG00000074201	CLNS1A	protein_coding	0.029156	1.24671
	ENSG00000130741	EIF2S3	protein_coding	0.029156	0.713696
	ENSG00000204370	SDHD	protein_coding	0.0294174	0.510993
	ENSG00000120509	PDZD11	protein_coding	0.037337	1.16531
	ENSG00000114942	EEF1B2	protein_coding	0.0407435	0.800761
	ENSG00000147065	MSN	protein_coding	0.0417467	0.639899
	ENSG00000204619	PPP1R11	protein_coding	0.0417467	1.25366
	ENSG00000162616	DNAJB4	protein_coding	0.0452494	3.26515
	ENSG00000053371	AKR7A2	protein_coding	0.0609097	1.13945
	ENSG00000127837	AAMP	protein_coding	0.0609097	1.0929
	ENSG00000143870	PDIA6	protein_coding	0.0624669	0.69038
	ENSG00000076043	REXO2	protein_coding	0.0686428	1.30024
	ENSG00000055950	MRPL43	protein_coding	0.0690701	1.70928
	ENSG00000105223	PLD3	protein_coding	0.0690701	0.398906
	ENSG00000108946	PRKAR1A	protein_coding	0.0690701	0.745443
	ENSG00000185608	MRPL40	protein_coding	0.0690701	0.603748
	ENSG00000136261	BZW2	protein_coding	0.0790926	1.22214
	ENSG00000169504	CLIC4	protein_coding	0.0790926	0.936276
	ENSG00000204977	TRIM13	protein_coding	0.0790926	2.57963
	ENSG00000011260	UTP18	protein_coding	0.0808096	2.29974
	ENSG00000111605	CPSF6	protein_coding	0.0808096	1.7037
	ENSG00000144283	PKP4	protein_coding	0.0808096	0.639494
	ENSG00000204272	NBDY	protein_coding	0.0808096	1.11003
	ENSG00000249915	PDCD6	protein_coding	0.0808096	0.785943
	ENSG00000063241	ISOC2	protein_coding	0.0821258	3.11002
	ENSG00000124702	KLHDC3	protein_coding	0.0821258	0.705632
	ENSG00000132780	NASP	protein_coding	0.0821258	2.90292
	ENSG00000132823	OSER1	protein_coding	0.0821258	1.19914
	ENSG00000134285	FKBP11	protein_coding	0.0821258	0.63501
	ENSG00000143198	MGST3	protein_coding	0.0821258	0.371078
	ENSG00000143222	UFC1	protein_coding	0.0821258	0.559071
	ENSG00000144354	CDCA7	protein_coding	0.0821258	3.4514
	ENSG00000144744	UBA3	protein_coding	0.0821258	1.05316
	ENSG00000149600	COMMD7	protein_coding	0.0821258	1.16669
	ENSG00000151092	NGLY1	protein_coding	0.0821258	4.28157
	ENSG00000141580	WDR45B	protein_coding	0.0850325	2.38118
	ENSG00000105669	COPE	protein_coding	0.0867733	1.00471
	ENSG00000110104	CCDC86	protein_coding	0.093813	1.22794
	ENSG00000111837	MAK	protein_coding	0.093813	-3.14753
	ENSG00000236104	ZBTB22	protein_coding	0.093813	-3.56143
	ENSG00000135929	CYP27A1	protein_coding	0.0955346	0.793035
	ENSG00000196950	SLC39A10	protein_coding	0.0958779	2.82522
	ENSG00000089063	TMEM230	protein_coding	0.0972505	0.297938
	ENSG00000105671	DDX49	protein_coding	0.0972505	2.44789
	ENSG00000115286	NDUFS7	protein_coding	0.0972505	0.375256
	ENSG00000131238	PPT1	protein_coding	0.0972505	0.653029
	ENSG00000167862	MRPL58	protein_coding	0.0972505	2.92062
	ENSG00000169851	PCDH7	protein_coding	0.0972505	0.0850556
	ENSG00000143569	UBAP2L	protein_coding	0.10391	0.942945
	ENSG00000143799	PARP1	protein_coding	0.104235	0.601437
	ENSG00000089220	PEBP1	protein_coding	0.108473	0.562066
	ENSG00000104129	DNAJC17	protein_coding	0.109239	1.12572
	ENSG00000159445	THEM4	protein_coding	0.109239	1.83273
	ENSG00000188976	NOC2L	protein_coding	0.109239	2.37166
	ENSG00000189108	IL1RAPL2	protein_coding	0.109239	-5.31174
	ENSG00000011485	PPP5C	protein_coding	0.110333	1.6777
	ENSG00000103194	USP10	protein_coding	0.110333	1.48895
	ENSG00000138029	HADHB	protein_coding	0.110333	0.739632
	ENSG00000138744	NAAA	protein_coding	0.110333	2.51013
	ENSG00000109654	TRIM2	protein_coding	0.111763	1.45332
	ENSG00000070087	PFN2	protein_coding	0.113167	0.860436
	ENSG00000079785	DDX1	protein_coding	0.115521	1.19298
	ENSG00000116918	TSNAX	protein_coding	0.11759	0.951614
	ENSG00000148935	GAS2	protein_coding	0.11759	1.96065
	ENSG00000166340	TPP1	protein_coding	0.118262	0.696246
	ENSG00000099953	MMP11	protein_coding	0.119449	-3.18162
	ENSG00000148303	RPL7A	protein_coding	0.121455	0.449922
	ENSG00000146409	SLC18B1	protein_coding	0.122335	1.57391
	ENSG00000101361	NOP56	protein_coding	0.124838	0.9386
	ENSG00000149932	TMEM219	protein_coding	0.126924	0.530865
	ENSG00000128609	NDUFA5	protein_coding	0.138523	0.709033
	ENSG00000087510	TFAP2C	protein_coding	0.141388	1.62916
	ENSG00000085998	POMGNT1	protein_coding	0.144138	2.51134
	ENSG00000137106	GRHPR	protein_coding	0.144138	2.22014
	ENSG00000144401	METTL21A	protein_coding	0.144138	4.80585
	ENSG00000156136	DCK	protein_coding	0.144138	2.28101
	ENSG00000269293	ZSCAN16-AS1	lncRNA	0.144138	0.695695
	ENSG00000080166	DCT	protein_coding	0.144373	0.949921
	ENSG00000106628	POLD2	protein_coding	0.144373	1.07322
	ENSG00000109390	NDUFC1	protein_coding	0.144373	0.188295
	ENSG00000116521	SCAMP3	protein_coding	0.144373	0.109897
	ENSG00000162851	TFB2M	protein_coding	0.144373	1.19096
	ENSG00000109743	BST1	protein_coding	0.147564	3.07127
	ENSG00000117592	PRDX6	protein_coding	0.147564	0.542351
	ENSG00000075790	BCAP29	protein_coding	0.148879	0.33824
	ENSG00000074319	TSG101	protein_coding	0.14947	0.634792
	ENSG00000100823	APEX1	protein_coding	0.14947	0.8149
	ENSG00000119408	NEK6	protein_coding	0.14947	1.02783
	ENSG00000126768	TIMM17B	protein_coding	0.14947	0.907176
	ENSG00000139117	CPNE8	protein_coding	0.151066	0.872326
	ENSG00000265681	RPL17	protein_coding	0.151066	1.7641
	ENSG00000125851	PCSK2	protein_coding	0.152516	1.42395
	ENSG00000188612	SUMO2	protein_coding	0.152516	0.34438
	ENSG00000106153	CHCHD2	protein_coding	0.153714	0.31244
	ENSG00000120438	TCP1	protein_coding	0.153714	0.873421
	ENSG00000149150	SLC43A1	protein_coding	0.153714	4.98354
	ENSG00000180964	TCEAL8	protein_coding	0.153714	0.500739
	ENSG00000169714	CNBP	protein_coding	0.156775	-0.0693499
	ENSG00000005075	POLR2J	protein_coding	0.159093	0.541531
	ENSG00000180879	SSR4	protein_coding	0.159158	0.589483
	ENSG00000242485	MRPL20	protein_coding	0.159265	0.557389
	ENSG00000091140	DLD	protein_coding	0.162033	0.989111
	ENSG00000136478	TEX2	protein_coding	0.162033	1.3521
	ENSG00000130338	TULP4	protein_coding	0.162708	2.17981
	ENSG00000001036	FUCA2	protein_coding	0.162927	0.959027
	ENSG00000162819	BROX	protein_coding	0.162927	0.212557
	ENSG00000007944	MYLIP	protein_coding	0.163323	1.73564
	ENSG00000155438	NIFK	protein_coding	0.163323	1.00541
	ENSG00000101911	PRPS2	protein_coding	0.167592	1.83948
	ENSG00000115415	STAT1	protein_coding	0.167592	1.41302
	ENSG00000232656	IDI2-AS1	lncRNA	0.167592	2.02119
	ENSG00000167191	GPRC5B	protein_coding	0.169107	1.48976
	ENSG00000140545	MFGE8	protein_coding	0.17003	0.692692
	ENSG00000118058	KMT2A	protein_coding	0.173638	1.52352
	ENSG00000135249	RINT1	protein_coding	0.173638	1.94675
	ENSG00000214063	TSPAN4	protein_coding	0.173638	0.99068
	ENSG00000143549	TPM3	protein_coding	0.174278	0.497725
	ENSG00000095906	NUBP2	protein_coding	0.176141	0.250211
	ENSG00000137309	HMGA1	protein_coding	0.176141	0.541703
	ENSG00000168439	STIP1	protein_coding	0.177909	0.771279
	ENSG00000121904	CSMD2	protein_coding	0.178675	-3.3639
	ENSG00000104907	TRMT1	protein_coding	0.178772	1.55998
	ENSG00000023572	GLRX2	protein_coding	0.179157	2.21431
	ENSG00000225663	MCRIP1	protein_coding	0.179157	0.250851
	ENSG00000013297	CLDN11	protein_coding	0.179546	-1.77315
	ENSG00000105953	OGDH	protein_coding	0.179546	2.03498
	ENSG00000132635	PCED1A	protein_coding	0.179546	1.22302
	ENSG00000143502	SUSD4	protein_coding	0.179546	-5.39329
	ENSG00000136235	GPNMB	protein_coding	0.180425	0.50879
	ENSG00000165630	PRPF18	protein_coding	0.180425	4.09121
	ENSG00000166619	BLCAP	protein_coding	0.180425	1.16828
	ENSG00000240344	PPIL3	protein_coding	0.180425	4.31552
	ENSG00000023191	RNH1	protein_coding	0.183078	0.664269
	ENSG00000140983	RHOT2	protein_coding	0.184281	0.866785
	ENSG00000004059	ARF5	protein_coding	0.188125	0.335052
	ENSG00000103415	HMOX2	protein_coding	0.188125	1.41901
	ENSG00000135930	EIF4E2	protein_coding	0.188125	0.738827
	ENSG00000106682	EIF4H	protein_coding	0.188686	0.358832
	ENSG00000015676	NUDCD3	protein_coding	0.189875	1.0303
	ENSG00000102038	SMARCA1	protein_coding	0.193175	1.31516
	ENSG00000011275	RNF216	protein_coding	0.195088	1.47459
	ENSG00000176055	MBLAC2	protein_coding	0.19621	2.75314
	ENSG00000162645	GBP2	protein_coding	0.196497	-1.81914
	ENSG00000088682	COQ9	protein_coding	0.197022	1.84822
	ENSG00000118515	SGK1	protein_coding	0.197022	0.977946
	ENSG00000087842	PIR	protein_coding	0.19786	1.02718
