## Supplementary File 3 for "Longitudinal cancer evolution from single cells"

### Sheet: Accuracy (tree)
	Simulated tests on wrongly specified values of false positive rate (alpha) and false negative rate (beta)
	Data were simulated with Setting C - techinical variability high noise (See Supplementary Table 1)
	100 independent runs of LACE were executed, by providing as input the values of alpha and beta specified below
	Alpha T1	Alpha T2	Alpha T3	Beta T1	Beta T2	Beta T3	Average accuracy (tree)
	0.01	0.01	0.01	0.1	0.1	0.1	0.974795
	0.02	0.01	0.01	0.2	0.1	0.1	0.979098
	0.03	0.01	0.01	0.3	0.1	0.1	0.98104
	0.01	0.02	0.01	0.1	0.2	0.1	0.976172
	0.02	0.02	0.01	0.2	0.2	0.1	0.979438
	0.03	0.02	0.01	0.3	0.2	0.1	0.983494
	0.01	0.03	0.01	0.1	0.3	0.1	0.976469
	0.02	0.03	0.01	0.2	0.3	0.1	0.979901
	0.03	0.03	0.01	0.3	0.3	0.1	0.982857
	0.01	0.01	0.02	0.1	0.1	0.2	0.973272
	0.02	0.01	0.02	0.2	0.1	0.2	0.980105
	0.03	0.01	0.02	0.3	0.1	0.2	0.981707
	0.01	0.02	0.02	0.1	0.2	0.2	0.975772
	0.02	0.02	0.02	0.2	0.2	0.2	0.978635
	0.03	0.02	0.02	0.3	0.2	0.2	0.982047
	0.01	0.03	0.02	0.1	0.3	0.2	0.976512
	0.02	0.03	0.02	0.2	0.3	0.2	0.978295
	0.03	0.03	0.02	0.3	0.3	0.2	0.981707
	0.01	0.01	0.03	0.1	0.1	0.3	0.973228
	0.02	0.01	0.03	0.2	0.1	0.3	0.977281
	0.03	0.01	0.03	0.3	0.1	0.3	0.979272
	0.01	0.02	0.03	0.1	0.2	0.3	0.973568
	0.02	0.02	0.03	0.2	0.2	0.3	0.977577
	0.03	0.02	0.03	0.3	0.2	0.3	0.980605
	0.01	0.03	0.03	0.1	0.3	0.3	0.974901
	0.02	0.03	0.03	0.2	0.3	0.3	0.977873
	0.03	0.03	0.03	0.3	0.3	0.3	0.980605

### Sheet: Precision (tree)
	Alpha T1	Alpha T2	Alpha T3	Beta T1	Beta T2	Beta T3	Average precision (tree)
	0.01	0.01	0.01	0.1	0.1	0.1	0.851422
	0.02	0.01	0.01	0.2	0.1	0.1	0.874495
	0.03	0.01	0.01	0.3	0.1	0.1	0.883715
	0.01	0.02	0.01	0.1	0.2	0.1	0.854495
	0.02	0.02	0.01	0.2	0.2	0.1	0.874923
	0.03	0.02	0.01	0.3	0.2	0.1	0.893066
	0.01	0.03	0.01	0.1	0.3	0.1	0.859257
	0.02	0.03	0.01	0.2	0.3	0.1	0.881589
	0.03	0.03	0.01	0.3	0.3	0.1	0.904187
	0.01	0.01	0.02	0.1	0.1	0.2	0.838317
	0.02	0.01	0.02	0.2	0.1	0.2	0.88233
	0.03	0.01	0.02	0.3	0.1	0.2	0.884641
	0.01	0.02	0.02	0.1	0.2	0.2	0.858789
	0.02	0.02	0.02	0.2	0.2	0.2	0.869041
	0.03	0.02	0.02	0.3	0.2	0.2	0.889769
	0.01	0.03	0.02	0.1	0.3	0.2	0.856144
	0.02	0.03	0.02	0.2	0.3	0.2	0.86434
	0.03	0.03	0.02	0.3	0.3	0.2	0.884641
	0.01	0.01	0.03	0.1	0.1	0.3	0.838256
	0.02	0.01	0.03	0.2	0.1	0.3	0.85804
	0.03	0.01	0.03	0.3	0.1	0.3	0.870567
	0.01	0.02	0.03	0.1	0.2	0.3	0.838683
	0.02	0.02	0.03	0.2	0.2	0.3	0.862435
	0.03	0.02	0.03	0.3	0.2	0.3	0.877974
	0.01	0.03	0.03	0.1	0.3	0.3	0.846091
	0.02	0.03	0.03	0.2	0.3	0.3	0.867563
	0.03	0.03	0.03	0.3	0.3	0.3	0.877974

### Sheet: Recall (tree)
	Alpha T1	Alpha T2	Alpha T3	Beta T1	Beta T2	Beta T3	Average recall (tree)
	0.01	0.01	0.01	0.1	0.1	0.1	0.824918
	0.02	0.01	0.01	0.2	0.1	0.1	0.860677
	0.03	0.01	0.01	0.3	0.1	0.1	0.877234
	0.01	0.02	0.01	0.1	0.2	0.1	0.837453
	0.02	0.02	0.01	0.2	0.2	0.1	0.865805
	0.03	0.02	0.01	0.3	0.2	0.1	0.889403
	0.01	0.03	0.01	0.1	0.3	0.1	0.837453
	0.02	0.03	0.01	0.2	0.3	0.1	0.865805
	0.03	0.03	0.01	0.3	0.3	0.1	0.866977
	0.01	0.01	0.02	0.1	0.1	0.2	0.821841
	0.02	0.01	0.02	0.2	0.1	0.2	0.865805
	0.03	0.01	0.02	0.3	0.1	0.2	0.884641
	0.01	0.02	0.02	0.1	0.2	0.2	0.832529
	0.02	0.02	0.02	0.2	0.2	0.2	0.860677
	0.03	0.02	0.02	0.3	0.2	0.2	0.884641
	0.01	0.03	0.02	0.1	0.3	0.2	0.842582
	0.02	0.03	0.02	0.2	0.3	0.2	0.860677
	0.03	0.03	0.02	0.3	0.3	0.2	0.884641
	0.01	0.01	0.03	0.1	0.1	0.3	0.821475
	0.02	0.01	0.03	0.2	0.1	0.3	0.854377
	0.03	0.01	0.03	0.3	0.1	0.3	0.870567
	0.01	0.02	0.03	0.1	0.2	0.3	0.826603
	0.02	0.02	0.03	0.2	0.2	0.3	0.854377
	0.03	0.02	0.03	0.3	0.2	0.3	0.877974
	0.01	0.03	0.03	0.1	0.3	0.3	0.83401
	0.02	0.03	0.03	0.2	0.3	0.3	0.854377
	0.03	0.03	0.03	0.3	0.3	0.3	0.877974

### Sheet: Accuracy (attachment)
	Alpha T1	Alpha T2	Alpha T3	Beta T1	Beta T2	Beta T3	Average accuracy (cella attachment)
	0.01	0.01	0.01	0.1	0.1	0.1	0.957012
	0.02	0.01	0.01	0.2	0.1	0.1	0.958761
	0.03	0.01	0.01	0.3	0.1	0.1	0.957346
	0.01	0.02	0.01	0.1	0.2	0.1	0.958898
	0.02	0.02	0.01	0.2	0.2	0.1	0.958919
	0.03	0.02	0.01	0.3	0.2	0.1	0.958321
	0.01	0.03	0.01	0.1	0.3	0.1	0.95427
	0.02	0.03	0.01	0.2	0.3	0.1	0.957752
	0.03	0.03	0.01	0.3	0.3	0.1	0.955711
	0.01	0.01	0.02	0.1	0.1	0.2	0.956585
	0.02	0.01	0.02	0.2	0.1	0.2	0.956986
	0.03	0.01	0.02	0.3	0.1	0.2	0.958937
	0.01	0.02	0.02	0.1	0.2	0.2	0.956011
	0.02	0.02	0.02	0.2	0.2	0.2	0.959023
	0.03	0.02	0.02	0.3	0.2	0.2	0.958159
	0.01	0.03	0.02	0.1	0.3	0.2	0.955518
	0.02	0.03	0.02	0.2	0.3	0.2	0.958409
	0.03	0.03	0.02	0.3	0.3	0.2	0.958769
	0.01	0.01	0.03	0.1	0.1	0.3	0.955813
	0.02	0.01	0.03	0.2	0.1	0.3	0.959204
	0.03	0.01	0.03	0.3	0.1	0.3	0.95906
	0.01	0.02	0.03	0.1	0.2	0.3	0.955749
	0.02	0.02	0.03	0.2	0.2	0.3	0.958047
	0.03	0.02	0.03	0.3	0.2	0.3	0.959015
	0.01	0.03	0.03	0.1	0.3	0.3	0.956137
	0.02	0.03	0.03	0.2	0.3	0.3	0.958362
	0.03	0.03	0.03	0.3	0.3	0.3	0.958748

### Sheet: ARI (attachment)
	Alpha T1	Alpha T2	Alpha T3	Beta T1	Beta T2	Beta T3	Average adjusted Rand index (cell attachment)
	0.01	0.01	0.01	0.1	0.1	0.1	0.557296
	0.02	0.01	0.01	0.2	0.1	0.1	0.572696
	0.03	0.01	0.01	0.3	0.1	0.1	0.561376
	0.01	0.02	0.01	0.1	0.2	0.1	0.575663
	0.02	0.02	0.01	0.2	0.2	0.1	0.576279
	0.03	0.02	0.01	0.3	0.2	0.1	0.565101
	0.01	0.03	0.01	0.1	0.3	0.1	0.53849
	0.02	0.03	0.01	0.2	0.3	0.1	0.563671
	0.03	0.03	0.01	0.3	0.3	0.1	0.544689
	0.01	0.01	0.02	0.1	0.1	0.2	0.557166
	0.02	0.01	0.02	0.2	0.1	0.2	0.557085
	0.03	0.01	0.02	0.3	0.1	0.2	0.571892
	0.01	0.02	0.02	0.1	0.2	0.2	0.554151
	0.02	0.02	0.02	0.2	0.2	0.2	0.57415
	0.03	0.02	0.02	0.3	0.2	0.2	0.562558
	0.01	0.03	0.02	0.1	0.3	0.2	0.549543
	0.02	0.03	0.02	0.2	0.3	0.2	0.569355
	0.03	0.03	0.02	0.3	0.3	0.2	0.570058
	0.01	0.01	0.03	0.1	0.1	0.3	0.547764
	0.02	0.01	0.03	0.2	0.1	0.3	0.57876
	0.03	0.01	0.03	0.3	0.1	0.3	0.573257
	0.01	0.02	0.03	0.1	0.2	0.3	0.552084
	0.02	0.02	0.03	0.2	0.2	0.3	0.564676
	0.03	0.02	0.03	0.3	0.2	0.3	0.573155
	0.01	0.03	0.03	0.1	0.3	0.3	0.553252
	0.02	0.03	0.03	0.2	0.3	0.3	0.569039
	0.03	0.03	0.03	0.3	0.3	0.3	0.570543

### Sheet: Accuracy (genotypes)
	Alpha T1	Alpha T2	Alpha T3	Beta T1	Beta T2	Beta T3	Average accuracy (corrected genotypes)
	0.01	0.01	0.01	0.1	0.1	0.1	0.96692
	0.02	0.01	0.01	0.2	0.1	0.1	0.968024
	0.03	0.01	0.01	0.3	0.1	0.1	0.966074
	0.01	0.02	0.01	0.1	0.2	0.1	0.968722
	0.02	0.02	0.01	0.2	0.2	0.1	0.968336
	0.03	0.02	0.01	0.3	0.2	0.1	0.96684
	0.01	0.03	0.01	0.1	0.3	0.1	0.963489
	0.02	0.03	0.01	0.2	0.3	0.1	0.966867
	0.03	0.03	0.01	0.3	0.3	0.1	0.963769
	0.01	0.01	0.02	0.1	0.1	0.2	0.966151
	0.02	0.01	0.02	0.2	0.1	0.2	0.966194
	0.03	0.01	0.02	0.3	0.1	0.2	0.967661
	0.01	0.02	0.02	0.1	0.2	0.2	0.965458
	0.02	0.02	0.02	0.2	0.2	0.2	0.968529
	0.03	0.02	0.02	0.3	0.2	0.2	0.966826
	0.01	0.03	0.02	0.1	0.3	0.2	0.96485
	0.02	0.03	0.02	0.2	0.3	0.2	0.967729
	0.03	0.03	0.02	0.3	0.3	0.2	0.967121
	0.01	0.01	0.03	0.1	0.1	0.3	0.965657
	0.02	0.01	0.03	0.2	0.1	0.3	0.968957
	0.03	0.01	0.03	0.3	0.1	0.3	0.967864
	0.01	0.02	0.03	0.1	0.2	0.3	0.965353
	0.02	0.02	0.03	0.2	0.2	0.3	0.967471
	0.03	0.02	0.03	0.3	0.2	0.3	0.967428
	0.01	0.03	0.03	0.1	0.3	0.3	0.965384
	0.02	0.03	0.03	0.2	0.3	0.3	0.967559
	0.03	0.03	0.03	0.3	0.3	0.3	0.966815
